# Fetal and trophoblast PI3Kp110α have distinct roles in regulating resource supply to the growing fetus

**DOI:** 10.1101/473967

**Authors:** Jorge Lopez-Tello, Vicente Perez-Garcia, Jaspreet Khaira, Laura C. Kusinski, Wendy N. Cooper, Adam Andreani, Imogen Grant, Edurne Fernandez de Liger, Myriam Hemberger, Ionel Sandovici, Miguel Constancia, Amanda N. Sferruzzi-Perri

**Affiliations:** Centre for Trophoblast Research, Department of Physiology, Development and Neuroscience, Downing Street, University of Cambridge, Cambridge, UK CB2 3EG; Epigenetics Programme, The Babraham Institute, Babraham Research Campus, Cambridge CB22 3AT, UK; Metabolic Research Laboratories, MRC Metabolic Diseases Unit, Department of Obstetrics and Gynaecology, The Rosie Hospital, Robinson Way, Cambridge, UK CB2 0SW; Departments of Biochemistry & Molecular Biology and Medical Genetics, Cumming School of Medicine, University of Calgary, Calgary T2N 4N1, Alberta, Canada

## Abstract

Previous studies suggest that the placental supply of nutrients to the fetus adapts according to fetal demand. However, the signaling events underlying placental adaptations remain largely unknown. Earlier work in mice has revealed that loss of the phosphoinositide 3-kinase p110α impairs feto-placental growth but placental nutrient supply is adaptively increased. Here we explore the role of p110α in the epiblast-derived (fetal) and trophoblast lineages of the conceptus in relation to feto-placental growth and placental development and transfer function. Using conditional gene manipulations to knock-down p110α either by ∼50% or ∼100% in the fetal lineages and/or trophoblast, this study shows that p110α in the fetus is essential for prenatal development and a major regulator of placental phenotype in mice. Complete loss of fetal p110α caused embryonic death, whilst heterozygous loss resulted in fetal growth restriction and impaired placental formation and nutrient transport. Loss of trophoblast p110α also resulted in abnormal placental development, although fetuses were viable. However, in response to complete loss of trophoblast p110α, the placenta failed to transport sufficient amino acid to match fetal demands for growth. Using RNA-seq, we identified several genes downstream of p110α in the trophoblast that are important in adapting placental phenotype to support fetal growth. Further work using CRISPR/Cas9 genome targeting showed that loss of p110α differentially affects the expression of genes in trophoblast and embryonic stem cells. Our findings thus reveal important, but distinct roles for p110α signaling in the different compartments of the conceptus, which control fetal resource acquisition and ultimately affect healthy growth.

**One Sentence Summary:** Fetal and trophoblast p110α modify resource allocation
