## Supplementary material for "Fetal and trophoblast PI3Kp110α have distinct roles in regulating resource supply to the growing fetus"

### Sheet: SeqMonk ESC_TSC Amanda's genes.
Probe	Chromosome	Start	End	Probe Strand	No value	Feature	ID	Description	Feature Strand	Type	Orientation	Distance	ES-J1 #1 lane5091.bam	ES-J1 #2 lane5091.bam	ES-J1 #3 lane5091.bam	ES-J1 #4.bam	ES-E14 #5.bam	ES-E14 #6.bam	Average (ES)	TS-Rs26 #1.bam	TS-Rs26 #2.bam	TS-Rs26 #3	TS-Rs26 #4	TS-GFP #5	TS-GFP #6	TS-GFP #7	Average (TS)	TS-ES
Acta2	19	34241090	34255336	-	NaN	Acta2	ENSMUSG00000035783	actin, alpha 2, smooth muscle, aorta [Source:MGI Symbol;Acc:MGI:87909]	-	gene	overlapping	0	3.71123	5.59034	5.01775	5.38603	4.63196	5.1774	4.91912	-2.38166	-4.72227	-4.37517	-4.94484	-2.60052	-1.89919	-1.50699	-3.20438	-8.1235
Coch	12	51593341	51605773	+	NaN	Coch	ENSMUSG00000020953	coagulation factor C homolog (Limulus polyphemus) [Source:MGI Symbol;Acc:MGI:1278313]	+	gene	overlapping	0	3.74144	2.892	3.39978	4.05603	4.11123	3.07105	3.54526	-2.7967	-4.72227	-2.63821	-4.94484	-1.86356	-1.89919	-0.632522	-2.78533	-6.33058
Ifit2	19	34550694	34576419	+	NaN	Ifit2	ENSMUSG00000045932	interferon-induced protein with tetratricopeptide repeats 2 [Source:MGI Symbol;Acc:MGI:99449]	+	gene	overlapping	0	2.43439	0.971433	2.33838	2.52402	1.8714	2.12521	2.04414	-4.53367	-4.87427	-4.37517	-4.94484	-4.33749	-1.22112	-4.24396	-4.07579	-6.11993
Cnn1	9	22099281	22109630	+	NaN	Cnn1	ENSMUSG00000001349	calponin 1 [Source:MGI Symbol;Acc:MGI:104979]	+	gene	overlapping	0	1.90387	2.2726	2.93029	2.43005	2.35023	3.83148	2.61975	-4.38166	-2.72227	-3.22317	-2.47091	-4.33749	-1.0512	-1.09195	-2.75409	-5.37385
Inhba	13	16011851	16027211	+	NaN	Inhba	ENSMUSG00000041324	inhibin beta-A [Source:MGI Symbol;Acc:MGI:96570]	+	gene	overlapping	0	1.57525	2.5564	2.3796	0.253167	-0.776299	-1.27472	0.785565	-4.38166	-4.87427	-4.37517	-4.94484	-4.33749	-4.37312	-4.24396	-4.50436	-5.28992
Spon1	7	113765998	114043370	+	NaN	Spon1	ENSMUSG00000038156	spondin 1, (f-spondin) extracellular matrix protein [Source:MGI Symbol;Acc:MGI:2385287]	+	gene	overlapping	0	1.84943	0.971433	1.95777	0.774	-1.51326	-0.05233	0.664506	-2.7967	-4.72227	-4.37517	-4.94484	-4.33749	-4.37312	-4.24396	-4.25622	-4.92073
Grem1	2	113746164	113758646	-	NaN	Grem1	ENSMUSG00000074934	gremlin 1 [Source:MGI Symbol;Acc:MGI:1344337]	-	gene	overlapping	0	1.90387	2.334	2.3796	-0.685432	-1.36126	-2.85968	0.285183	-4.38166	-4.87427	-4.37517	-4.94484	-4.18548	-3.22112	-4.24396	-4.31807	-4.60326
Cysltr2	14	73029128	73049114	-	NaN	Cysltr2	ENSMUSG00000033470	cysteinyl leukotriene receptor 2 [Source:MGI Symbol;Acc:MGI:1917336]	-	gene	overlapping	0	-0.043659	0.070969	-0.600224	-0.10047	-0.683189	-0.537757	-0.315722	-4.53367	-4.87427	-4.37517	-4.94484	-4.33749	-4.37312	-4.24396	-4.52607	-4.21035
Pdlim3	8	45885485	45919546	+	NaN	Pdlim3	ENSMUSG00000031636	PDZ and LIM domain 3 [Source:MGI Symbol;Acc:MGI:1859274]	+	gene	overlapping	0	0.396914	0.556396	1.08783	-0.182932	1.29409	2.50955	0.943642	-4.53367	-1.72227	-2.63821	-3.79284	-4.33749	-2.63616	-3.09195	-3.25037	-4.19401
Mgst1	6	138140316	138156755	+	NaN	Mgst1	ENSMUSG00000008540	microsomal glutathione S-transferase 1 [Source:MGI Symbol;Acc:MGI:1913850]	+	gene	overlapping	0	-0.150574	0.164078	0.0372063	0.253167	-0.875834	-0.274722	-0.141113	-4.53367	-3.72227	-4.37517	-4.94484	-3.18548	-4.37312	-4.09195	-4.17522	-4.0341
Nov	15	54745702	54754039	+	NaN	Nov	ENSMUSG00000037362	nephroblastoma overexpressed gene [Source:MGI Symbol;Acc:MGI:109185]	+	gene	overlapping	0	-0.043659	0.62351	-0.448221	-1.27039	0.223701	-1.44465	-0.393285	-4.38166	-4.87427	-4.37517	-4.94484	-3.18548	-4.37312	-4.24396	-4.33979	-3.9465
Fam188b	6	55203383	55320222	+	NaN	Fam188b	ENSMUSG00000038022	family with sequence similarity 188, member B [Source:MGI Symbol;Acc:MGI:3583959]	+	gene	overlapping	0	0.903874	1.334	1.22985	0.729605	-0.159627	0.413334	0.74184	-1.7967	-1.26284	-1.05325	-4.94484	-4.18548	-4.37312	-4.24396	-3.12288	-3.86472
Pla2g4e	2	120166412	120245335	-	NaN	Pla2g4e	ENSMUSG00000050211	phospholipase A2, group IVE [Source:MGI Symbol;Acc:MGI:1919144]	-	gene	overlapping	0	-0.043659	-0.37649	-0.600224	-0.46304	0.989236	1.53263	0.173076	-4.53367	-2.40034	-4.22317	-4.94484	-2.60052	-2.63616	-4.24396	-3.65466	-3.82774
Serping1	2	84765387	84775444	-	NaN	Serping1	ENSMUSG00000023224	serine (or cysteine) peptidase inhibitor, clade G, member 1 [Source:MGI Symbol;Acc:MGI:894696]	-	gene	overlapping	0	0.672548	1.334	-0.185186	-0.10047	-0.039333	1.66388	0.557573	-4.53367	-0.552345	-1.63821	-2.79284	-4.33749	-4.37312	-4.24396	-3.21023	-3.7678
Sox11	12	27340697	27342709	-	NaN	Sox11	ENSMUSG00000063632	SRY-box containing gene 11 [Source:MGI Symbol;Acc:MGI:98359]	-	gene	overlapping	0	3.77104	3.32395	3.90228	3.31457	3.38827	2.73526	3.40589	-0.474772	1.18462	0.169147	-0.269273	-0.0980203	-1.41377	0.0779716	-0.117728	-3.52362
Ntrk2	13	58806596	59133970	+	NaN	Ntrk2	ENSMUSG00000055254	neurotrophic tyrosine kinase, receptor, type 2 [Source:MGI Symbol;Acc:MGI:97384]	+	gene	overlapping	0	-0.043659	-1.02857	0.229851	1.05153	-0.361261	-0.637292	-0.131566	-4.53367	-4.72227	-2.22317	-4.79284	-4.18548	-1.89919	-3.09195	-3.63551	-3.50394
Actg2	6	83512905	83536265	-	NaN	Actg2	ENSMUSG00000059430	actin, gamma 2, smooth muscle, enteric [Source:MGI Symbol;Acc:MGI:104589]	-	gene	overlapping	0	-0.529086	0.62351	1.08783	0.636496	-1.51326	-2.12272	-0.302872	-4.53367	-4.72227	-4.37517	-4.94484	-2.60052	-1.89919	-2.50699	-3.65466	-3.35179
Cdo1	18	46713205	46728342	-	NaN	Cdo1	ENSMUSG00000033022	cysteine dioxygenase 1, cytosolic [Source:MGI Symbol;Acc:MGI:105925]	-	gene	overlapping	0	1.43439	0.807935	1.03721	1.51097	1.74308	1.82214	1.39262	-1.7967	-0.474342	-1.90124	-2.79284	-0.185483	-1.0512	-0.00449066	-1.17233	-2.56495
Emb	13	117220625	117274098	+	NaN	Emb	ENSMUSG00000021728	embigin [Source:MGI Symbol;Acc:MGI:95321]	+	gene	overlapping	0	7.39454	7.34895	7.37323	7.42048	7.42272	7.56937	7.42155	7.02454	6.49083	6.47119	6.55202	6.00311	6.03036	5.58753	6.30851	-1.11304
H2-Q6	17	35424850	35430055	+	NaN	H2-Q6	ENSMUSG00000073409	histocompatibility 2, Q region locus 6 [Source:MGI Symbol;Acc:MGI:95935]	+	gene	overlapping	0	-0.851014	-0.835922	-0.600224	2.54978	3.33362	1.57772	0.862327	2.84716	0.487183	0.361792	0.0145198	1.72141	1.1712	1.07797	1.09732	0.234991
Adm	7	110627669	110629819	+	NaN	Adm	ENSMUSG00000030790	adrenomedullin [Source:MGI Symbol;Acc:MGI:108058]	+	gene	overlapping	0	-2.85101	-1.83592	-1.77015	-0.363504	-1.36126	0.555353	-1.27108	-0.294199	0.231926	-1.41582	0.0145198	0.273949	-1.89919	-4.09195	-1.02582	0.245259
Cyfip2	11	46193850	46312859	-	NaN	Cyfip2	ENSMUSG00000020340	cytoplasmic FMR1 interacting protein 2 [Source:MGI Symbol;Acc:MGI:1924134]	-	gene	overlapping	0	4.12053	3.892	4.5918	4.79569	3.81267	5.41022	4.43715	3.45754	5.14964	4.81025	4.86716	4.73636	5.16905	4.64614	4.69088	0.253725
Mettl7a1	15	100304817	100314348	+	NaN	Mettl7a1	ENSMUSG00000054619	methyltransferase like 7A1 [Source:MGI Symbol;Acc:MGI:1916523]	+	gene	overlapping	0	0.541304	1.16408	0.477779	1.48449	1.5836	2.54404	1.29921	0.705801	2.62646	1.75411	1.86538	0.338079	2.28667	2.05779	1.66204	0.362827
Eif3b	5	140419305	140443358	+	NaN	Eif3b	ENSMUSG00000056076	eukaryotic translation initiation factor 3, subunit B [Source:MGI Symbol;Acc:MGI:106478]	+	gene	overlapping	0	8.04153	8.05776	8.08861	8.97203	8.81865	9.37673	8.55922	9.03659	9.11841	9.05223	9.16182	8.53134	9.00077	8.74705	8.94974	0.390524
Zfp775	6	48613180	48623227	+	NaN	Zfp775	ENSMUSG00000007216	zinc finger protein 775 [Source:MGI Symbol;Acc:MGI:2683557]	+	gene	overlapping	0	0.470914	0.971433	0.622169	1.81707	0.271007	1.57772	0.955052	0.827791	2.1481	0.946754	1.31569	1.13644	1.98833	1.7154	1.43979	0.484735
Creb3l1	2	91982328	92024502	-	NaN	Creb3l1	ENSMUSG00000027230	cAMP responsive element binding protein 3-like 1 [Source:MGI Symbol;Acc:MGI:1347062]	-	gene	overlapping	0	0.733949	1.07097	1.95777	3.4778	2.82461	4.25579	2.38681	0.662732	3.67005	3.15187	3.31045	2.00434	3.76187	3.5591	2.87434	0.48753
Pla1a	16	38396119	38433145	-	NaN	Pla1a	ENSMUSG00000002847	phospholipase A1 member A [Source:MGI Symbol;Acc:MGI:1934677]	-	gene	overlapping	0	-0.266051	-1.02857	-0.962794	-0.10047	0.776242	1.96474	0.0638508	-0.211737	-1.02183	-0.223171	0.251559	1.42923	2.04567	2.19345	0.637594	0.573744
Rps16	7	28350652	28352696	+	NaN	Rps16	ENSMUSG00000037563	ribosomal protein S16 [Source:MGI Symbol;Acc:MGI:98118]	+	gene	overlapping	0	7.07972	7.03213	6.97468	6.31081	6.05912	6.11569	6.59536	7.96208	6.67005	6.98933	5.97204	7.1527	7.47585	8.42768	7.23567	0.640315
Aldh1a3	7	66390892	66427517	-	NaN	Aldh1a3	ENSMUSG00000015134	aldehyde dehydrogenase family 1, subfamily A3 [Source:MGI Symbol;Acc:MGI:1861722]	-	gene	overlapping	0	-1.85101	-1.02857	-0.770149	1.89953	1.85597	2.67429	0.463344	2.41275	0.801292	0.821223	1.08981	1.39948	1.02681	1.74094	1.32747	0.864127
1110059E24Rik	19	21581202	21652976	-	NaN	1110059E24Rik	ENSMUSG00000035171	RIKEN cDNA 1110059E24 gene [Source:MGI Symbol;Acc:MGI:1913456]	-	gene	overlapping	0	3.77104	3.76399	3.7297	3.83813	4.35298	4.69234	4.0247	4.63793	5.53394	5.19468	5.18588	4.66314	5.54706	4.31319	5.01083	0.986133
Cited2	10	17723228	17725673	+	NaN	Cited2	ENSMUSG00000039910	Cbp/p300-interacting transactivator, with Glu/Asp-rich carboxy-terminal domain, 2 [Source:MGI Symbol;Acc:MGI:1306784]	+	gene	overlapping	0	4.81432	4.81513	5.24108	5.21945	4.92784	6.22512	5.20716	5.98028	6.04426	6.38046	6.635	5.6315	6.54872	6.4019	6.23173	1.02457
Mpzl2	9	45042425	45054015	+	NaN	Mpzl2	ENSMUSG00000032092	myelin protein zero-like 2 [Source:MGI Symbol;Acc:MGI:1289160]	+	gene	overlapping	0	3.11477	3.37353	3.32788	3.4778	3.49174	4.65075	3.57275	5.47942	4.93415	4.84022	4.8884	5.52188	4.40093	3.93595	4.85728	1.28454
Tmsb10	6	72957347	72958748	-	NaN	Tmsb10	ENSMUSG00000079523	thymosin, beta 10 [Source:MGI Symbol;Acc:MGI:109146]	-	gene	overlapping	0	7.03925	7.06796	7.05719	7.32626	7.72355	8.21423	7.40474	8.91253	7.55763	8.67203	8.04223	8.34322	9.88323	9.89904	8.75856	1.35382
Aqp5	15	99590849	99594829	+	NaN	Aqp5	ENSMUSG00000044217	aquaporin 5 [Source:MGI Symbol;Acc:MGI:106215]	+	gene	overlapping	0	-3.85101	-2.25096	-2.18519	-2.27039	-3.68319	0.255792	-2.33083	-0.92223	0.563132	-1.41582	-0.148979	-4.33749	-0.636159	0.229975	-0.952509	1.37832
Selenbp1	3	94933056	94944758	+	NaN	Selenbp1	ENSMUSG00000068874	selenium binding protein 1 [Source:MGI Symbol;Acc:MGI:96825]	+	gene	overlapping	0	-4.00302	-3.98792	-3.77015	-1.94847	-2.09823	-0.859685	-2.77791	-2.38166	0.365193	-1.41582	-2.47091	-1.18548	-1.89919	0.300364	-1.24107	1.53684
4930486L24Rik	13	60842621	60864416	-	NaN	4930486L24Rik	ENSMUSG00000050345	RIKEN cDNA 4930486L24 gene [Source:MGI Symbol;Acc:MGI:1922258]	-	gene	overlapping	0	-0.150574	-3.83592	-1.44822	-0.182932	0.174792	0.199209	-0.873941	0.827791	0.365193	0.584184	1.25156	1.20683	2.25461	2.15597	1.23516	2.10911
Nudt18	14	70577847	70582571	+	NaN	Nudt18	ENSMUSG00000045211	nudix (nucleoside diphosphate linked moiety X)-type motif 18 [Source:MGI Symbol;Acc:MGI:2385853]	+	gene	overlapping	0	-0.391582	0.251541	-0.185186	0.314568	0.0716984	0.725278	0.131053	1.47632	1.96423	1.53172	1.63343	2.64741	3.03627	3.64951	2.27698	2.14593
Mpzl1	1	165592181	165634541	-	NaN	Mpzl1	ENSMUSG00000026566	myelin protein zero-like 1 [Source:MGI Symbol;Acc:MGI:1915731]	-	gene	overlapping	0	3.69588	3.892	3.59617	4.17669	4.38559	4.68978	4.07268	7.43852	6.53982	6.54997	6.6558	7.58187	7.94536	7.7761	7.21249	3.13981
Gpr77	7	16234585	16244154	-	NaN	Gpr77	ENSMUSG00000074361	G protein-coupled receptor 77 [Source:MGI Symbol;Acc:MGI:2442013]	-	gene	overlapping	0	-4.00302	-3.98792	-3.92215	-4.4224	-3.09823	-4.59665	-4.00506	0.662732	-0.400342	-0.415816	-1.62291	0.206834	0.363841	-1.50699	-0.387522	3.61754
Matn2	15	34306680	34436242	+	NaN	Matn2	ENSMUSG00000022324	matrilin 2 [Source:MGI Symbol;Acc:MGI:109613]	+	gene	overlapping	0	-1.52909	-2.25096	-1.18519	-1.68543	-1.51326	-1.27472	-1.57311	1.92212	2.67005	2.86429	2.46455	2.24078	3.60543	3.40789	2.7393	4.31241
B2m	2	122147686	122153083	+	NaN	B2m	ENSMUSG00000060802	beta-2 microglobulin [Source:MGI Symbol;Acc:MGI:88127]	+	gene	overlapping	0	2.03163	1.68764	2.49664	2.44385	1.33918	3.80328	2.30037	6.49945	6.69716	6.75053	6.32286	6.43382	7.59466	7.66126	6.85139	4.55102
Ube2ql1	13	69702835	69739897	-	NaN	Ube2ql1	ENSMUSG00000052981	ubiquitin-conjugating enzyme E2Q family-like 1 [Source:MGI Symbol;Acc:MGI:1924230]	-	gene	overlapping	0	-4.00302	-3.98792	-1.44822	-2.68543	-2.68319	-1.12272	-2.65508	1.76808	1.03262	3.17771	3.03371	0.136445	2.36384	2.03733	1.93568	4.59076
Srgn	10	62493833	62527451	-	NaN	Srgn	ENSMUSG00000020077	serglycin [Source:MGI Symbol;Acc:MGI:97756]	-	gene	overlapping	0	-4.00302	-1.83592	-3.92215	2.83813	-0.595726	-2.44465	-1.66056	5.51618	1.99198	5.41707	5.73757	2.04334	1.56024	1.49301	3.3942	5.05475
Ly6c1	15	75045017	75048837	-	NaN	Ly6c1	ENSMUSG00000079018	lymphocyte antigen 6 complex, locus C1 [Source:MGI Symbol;Acc:MGI:96882]	-	gene	overlapping	0	-4.00302	-3.98792	-3.92215	-4.4224	-4.83519	-4.59665	-4.29456	1.78826	-0.329952	1.60972	1.80708	1.45837	0.533766	2.13687	1.2863	5.58086
Capn6	X	143802231	143827414	-	NaN	Capn6	ENSMUSG00000067276	calpain 6 [Source:MGI Symbol;Acc:MGI:1100850]	-	gene	overlapping	0	-3.85101	-3.98792	-3.92215	-0.10047	-1.36126	1.10994	-2.01881	2.17293	5.46261	0.864292	1.93509	4.99939	5.98589	5.18417	3.80062	5.81944
Cdx2	5	147300805	147307270	-	NaN	Cdx2	ENSMUSG00000029646	caudal type homeobox 2 [Source:MGI Symbol;Acc:MGI:88361]	-	gene	overlapping	0	-3.85101	-1.51399	-0.185186	-3.27039	-1.51326	1.50955	-1.47072	6.73922	5.64733	6.40162	6.41235	5.40697	5.75186	6.23448	6.08483	7.55555

### Sheet: DAVID-TS
Category	GO term	Term	Count	%	PValue	Genes	List Total	Pop Hits	Pop Total	Fold Enrichment	Bonferroni	Benjamini	FDR
GOTERM_CC_DIRECT	GO:0070062	Extracellular exosome	10	37.037	0.00298359	ENSMUSG00000015134, ENSMUSG00000054619, ENSMUSG00000044217, ENSMUSG00000020340, ENSMUSG00000068874, ENSMUSG00000056076, ENSMUSG00000002847, ENSMUSG00000073409, ENSMUSG00000060802, ENSMUSG00000037563	25	2674	19662	2.94121	0.159121	0.159121	2.92916
GOTERM_CC_DIRECT	GO:0042612	MHC class I protein complex	2	7.40741	0.0193596	ENSMUSG00000073409, ENSMUSG00000060802	25	16	19662	98.31	0.678214	0.432738	17.6757
GOTERM_BP_DIRECT	GO:0001829	Trophectodermal cell differentiation	2	7.40741	0.0275212	ENSMUSG00000039910, ENSMUSG00000029646	25	21	18082	68.8838	0.999067	0.999067	30.4092
GOTERM_CC_DIRECT	GO:0009925	Basal plasma membrane	2	7.40741	0.0500551	ENSMUSG00000044217, ENSMUSG00000074361	25	42	19662	37.4514	0.949125	0.629459	40.0052
GOTERM_BP_DIRECT	GO:0019731	Antibacterial humoral response	2	7.40741	0.0429201	ENSMUSG00000030790, ENSMUSG00000060802	25	33	18082	43.8352	0.999983	0.995845	43.4414
GOTERM_CC_DIRECT	GO:0005576	Extracellular region	6	22.2222	0.0570456	ENSMUSG00000050345, ENSMUSG00000030790, ENSMUSG00000002847, ENSMUSG00000020077, ENSMUSG00000022324, ENSMUSG00000060802	25	1753	19662	2.69189	0.966852	0.573307	44.2559
GOTERM_BP_DIRECT	GO:0002474	Antigen processing and presentation of peptide antigen via MHC class I	2	7.40741	0.0467332	ENSMUSG00000073409, ENSMUSG00000060802	25	36	18082	40.1822	0.999994	0.98147	46.2998
GOTERM_BP_DIRECT	GO:0033077	T cell differentiation in thymus	2	7.40741	0.0505317	ENSMUSG00000032092, ENSMUSG00000060802	25	39	18082	37.0913	0.999998	0.960868	49.0141
GOTERM_MF_DIRECT	GO:0046332	SMAD binding	2	7.40741	0.0647832	ENSMUSG00000027230, ENSMUSG00000039910	23	53	17446	28.6235	0.993417	0.993417	50.4865
GOTERM_CC_DIRECT	GO:0005925	Focal adhesion	3	11.1111	0.0817103	ENSMUSG00000026566, ENSMUSG00000060802, ENSMUSG00000037563	25	391	19662	6.03437	0.992874	0.627981	57.1775
GOTERM_BP_DIRECT	GO:0050829	Defense response to Gram-negative bacterium	2	7.40741	0.071784	ENSMUSG00000030790, ENSMUSG00000060802	25	56	18082	25.8314	1	0.975876	62.0047
GOTERM_MF_DIRECT	GO:0003700	Transcription factor activity, sequence-specific DNA binding	4	14.8148	0.0973939	ENSMUSG00000007216, ENSMUSG00000027230, ENSMUSG00000039910, ENSMUSG00000029646	23	883	17446	3.43611	0.99954	0.978562	65.8844
GOTERM_BP_DIRECT	GO:0001570	Vasculogenesis	2	7.40741	0.0865104	ENSMUSG00000030790, ENSMUSG00000039910	25	68	18082	21.2729	1	0.976951	69.1325
GOTERM_BP_DIRECT	GO:0001568	Blood vessel development	2	7.40741	0.0901569	ENSMUSG00000039910, ENSMUSG00000029646	25	71	18082	20.3741	1	0.965761	70.6954
	GO:0070062	Fold change Hom/Het in RNA-seq	qRT-PCR
ENSMUSG00000068874	Selenbp1	-2.78221	NS
ENSMUSG00000073409	H2-Q6	-2.16307
ENSMUSG00000002847	Pla1a	-2.12036
ENSMUSG00000054619	Mettl7a1	-1.71442
ENSMUSG00000060802	B2m	-1.51111	down
ENSMUSG00000056076	Eif3b	1.47675
ENSMUSG00000020340	Cyfip2	1.58777
ENSMUSG00000037563	Rps16	1.78659
ENSMUSG00000015134	Aldh1a3	1.97754	NS
ENSMUSG00000044217	Aqp5	5.26118	NS

### Sheet: DAVID-ES
Category	GO term	Term	Count	%	PValue	Genes	List Total	Pop Hits	Pop Total	Fold Enrichment	Bonferroni	Benjamini	FDR
GOTERM_BP_DIRECT	GO:0010628	Positive regulation of gene expression	5	26.3158	0.000559113	ENSMUSG00000055254, ENSMUSG00000063632, ENSMUSG00000035783, ENSMUSG00000041324, ENSMUSG00000059430	19	399	18082	11.9259	0.132426	0.132426	0.725712
GOTERM_CC_DIRECT	GO:0005615	Extracellular space	7	36.8421	0.00117496	ENSMUSG00000038156, ENSMUSG00000074934, ENSMUSG00000020953, ENSMUSG00000035783, ENSMUSG00000041324, ENSMUSG00000059430, ENSMUSG00000023224	18	1504	19662	5.084	0.065915	0.065915	1.16288
GOTERM_BP_DIRECT	GO:0090131	Mesenchyme migration	2	10.5263	0.00496797	ENSMUSG00000035783, ENSMUSG00000059430	19	5	18082	380.674	0.717764	0.468741	6.28024
GOTERM_BP_DIRECT	GO:0090027	Negative regulation of monocyte chemotaxis	2	10.5263	0.00496797	ENSMUSG00000074934, ENSMUSG00000037362	19	5	18082	380.674	0.717764	0.468741	6.28024
GOTERM_BP_DIRECT	GO:0030308	Negative regulation of cell growth	3	15.7895	0.00674673	ENSMUSG00000074934, ENSMUSG00000037362, ENSMUSG00000041324	19	125	18082	22.8404	0.82084	0.436258	8.43885
GOTERM_CC_DIRECT	GO:0005576	Extracellular region	6	31.5789	0.0139392	ENSMUSG00000038156, ENSMUSG00000074934, ENSMUSG00000020953, ENSMUSG00000037362, ENSMUSG00000041324, ENSMUSG00000023224	18	1753	19662	3.73873	0.556988	0.334409	13.0347
GOTERM_BP_DIRECT	GO:0061029	Eyelid development in camera-type eye	2	10.5263	0.0148341	ENSMUSG00000063632, ENSMUSG00000041324	19	15	18082	126.891	0.977541	0.61288	17.6867
GOTERM_CC_DIRECT	GO:0031012	Extracellular matrix	3	15.7895	0.0261369	ENSMUSG00000038156, ENSMUSG00000020953, ENSMUSG00000037362	18	294	19662	11.1463	0.784781	0.400724	23.1645
GOTERM_BP_DIRECT	GO:0010243	Response to organonitrogen compound	2	10.5263	0.0226604	ENSMUSG00000008540, ENSMUSG00000033022	19	23	18082	82.7551	0.997038	0.687887	25.8077
GOTERM_CC_DIRECT	GO:0005578	Proteinaceous extracellular matrix	3	15.7895	0.0298687	ENSMUSG00000038156, ENSMUSG00000020953, ENSMUSG00000037362	18	316	19662	10.3703	0.827746	0.355767	26.0442
GOTERM_CC_DIRECT	GO:0030175	Filopodium	2	10.5263	0.0645551	ENSMUSG00000035783, ENSMUSG00000059430	18	77	19662	28.3723	0.979152	0.538883	48.5186
GOTERM_BP_DIRECT	GO:0043408	Regulation of MAPK cascade	2	10.5263	0.0571576	ENSMUSG00000055254, ENSMUSG00000041324	19	59	18082	32.2605	1	0.917221	53.5367
GOTERM_CC_DIRECT	GO:0044297	Cell body	2	10.5263	0.0846567	ENSMUSG00000035783, ENSMUSG00000059430	18	102	19662	21.4183	0.994086	0.574749	58.525
GOTERM_BP_DIRECT	GO:0060548	Negative regulation of cell death	2	10.5263	0.0767466	ENSMUSG00000063632, ENSMUSG00000037362	19	80	18082	23.7921	1	0.944837	64.6523
GOTERM_BP_DIRECT	GO:0009615	Response to virus	2	10.5263	0.080434	ENSMUSG00000035783, ENSMUSG00000045932	19	84	18082	22.6591	1	0.930216	66.4474
GOTERM_BP_DIRECT	GO:0007155	Cell adhesion	3	15.7895	0.0828092	ENSMUSG00000038156, ENSMUSG00000021728, ENSMUSG00000037362	19	485	18082	5.88671	1	0.912798	67.5588
	GO:0010628	Fold change Hom/Het in RNA-seq	qRT-PCR
ENSMUSG00000059430	Actg2	-2.00272
ENSMUSG00000055254	Ntrk2	-1.98643
ENSMUSG00000035783	Acta2	-1.48925
ENSMUSG00000041324	Inhba	1.46101
ENSMUSG00000063632	Sox11	1.63029
	GO:0005615	Fold change Hom/Het in RNA-seq	qRT-PCR
ENSMUSG00000074934	Grem1	-2.71323
ENSMUSG00000059430	Actg2	-2.00272
ENSMUSG00000023224	Serping1	-1.9457
ENSMUSG00000038156	Spon1	-1.54397
ENSMUSG00000035783	Acta2	-1.48925
ENSMUSG00000041324	Inhba	1.46101
ENSMUSG00000020953	Coch	1.67742
